# Microbial communities in an ultra-oligotrophic sea are more affected by season than by distance from shore

**DOI:** 10.1101/2020.04.17.044305

**Authors:** Markus Haber, Dalit Roth Rosenberg, Maya Lalzar, Ilia Burgsdorf, Kumar Saurav, Regina Lionheart, Yoav Lehahn, Dikla Aharonovich, Daniel Sher, Michael D. Krom, Laura Steindler

**Affiliations:** Department of Marine Biology, Leon H. Charney School of Marine Sciences, University of Haifa, Israel; Department of Aquatic Microbial Ecology, Institute of Hydrobiology, Biology Centre CAS, Czech Republic; Bioinformatics Service Unit, University of Haifa, Israel; The Dr. Moses Strauss Department of Marine Geosciences, Leon H. Charney School of Marine Sciences, University of Haifa, Israel; Morris Kahn Marine Research Station, Environmental Geochemistry Lab., Leon H. Charney School of Marine Sciences, University of Haifa, Israel

**Keywords:** Mediterranean Sea, SAR11, Transect, Seasonality, 16S rRNA

## Abstract

Marine microbial communities vary seasonally and spatially, but these two factors are rarely addressed together. We studied temporal and spatial patterns of the microbial community structure and activity along a coast to offshore transect from the Israeli coast of the Eastern Mediterranean Sea (EMS) over six cruises, in three seasons of two consecutive years. The ultra-oligotrophic status of the South Eastern Mediterranean Sea was reflected in the microbial community composition that was dominated by oligotrophic microbial groups such as SAR11 throughout the year, even at the most coastal station sampled. Seasons affected microbial communities much more than distance from shore explaining about half of the observed variability in the microbial community, compared to only about 6% that was explained by station. However, the most coastal site differed significantly in community structure and activity from the three further offshore stations in early winter and summer, but not in spring. Our data on the microbial community composition and its seasonality from a transect into the South Eastern Levantine basin support the notion that the EMS behaves similar to open gyres rather than an inland sea.
