## Supplementary material for "Microbial communities in an ultra-oligotrophic sea are more affected by season than by distance from shore": Suplementary Excel File 2

### Sheet: Readme
This file summarizes the Deseq2 analysis for seasonal differences at the family and order level
RNA and DNA were analyzed separately.
"Reads of sign. OTUs" gives the total number of reads (either DNA or RNA reads depending on analysis) of the significant OTUs

### Sheet: Family_RNA
Domain	Phylum	Class	Order	Family	OTUs with significant differences in at least two seasons	Reads of sign. OTUs	OTUs significant in Spring vs. Winter	Reads of sign. OTUs	sign. OTUs Spring > Winter	sign. OTUs Spring < Winter	OTUs significant in Spring vs. Summer	Reads of sign. OTUs	sign. OTUs Spring > Summer	sign.OTUs Spring < Summer	OTUs significant in Winter vs. Summer	Reads of sign. OTUs	sign. OTUs Winter > Summer	sign. OTUs Winter < Summer
Bacteria	Cyanobacteria	Cyanobacteria	SubsectionI	FamilyI	125	126715	43	71233	34	9	109	113207	108	1	48	123711	47	1
Bacteria	Proteobacteria	Alphaproteobacteria	SAR11_clade	SAR11 Clade I	41	56311	6	5412	4	2	37	56056	23	14	23	55021	17	6
Bacteria	Proteobacteria	Alphaproteobacteria	Rickettsiales	SAR116_clade	63	46515	14	26986	10	4	56	30555	16	40	36	43924	9	27
Bacteria	Proteobacteria	Alphaproteobacteria	Rhodospirillales	Rhodospirillaceae	62	39079	22	31366	9	13	55	36455	35	20	37	11233	30	7
Bacteria	Proteobacteria	Gammaproteobacteria	Oceanospirillales	SAR86_clade	36	24309	23	20874	22	1	20	11123	20	0	16	16773	10	6
Bacteria	Proteobacteria	Alphaproteobacteria	Rhodobacterales	Rhodobacteraceae	26	14231	7	4531	4	3	24	11047	18	6	10	5893	10	0
Bacteria	Marinimicrobia_SAR406_clade	Marinimicrobia_SAR406_clade_cl	Marinimicrobia_SAR406_clade_or	Marinimicrobia_SAR406_clade_fa	48	11984	15	5809	4	11	39	10513	39	0	42	11844	42	0
Bacteria	Proteobacteria	Alphaproteobacteria	SAR11_clade	SAR11 Clade IV	22	7583	6	6779	6	0	22	7583	22	0	17	7431	17	0
Bacteria	Proteobacteria	Gammaproteobacteria	Gammaproteobacteria_Incertae_Sedis	Unknown_Family	5	6837	2	563	1	1	4	6769	4	0	4	6811	4	0
Bacteria	Verrucomicrobia	Arctic97B-4_marine_group	Arctic97B-4_marine_group_or	Arctic97B-4_marine_group_fa	12	6701	0	0	0	0	7	6557	7	0	11	6172	11	0
Bacteria	Verrucomicrobia	Opitutae	Puniceicoccales	Puniceicoccaceae	17	6257	6	781	1	5	11	5696	5	6	12	6109	9	3
Bacteria	Proteobacteria	Gammaproteobacteria	Gammaproteobacteria_unclassified	Gammaproteobacteria_unclassified	27	5987	6	999	2	4	21	5520	14	7	15	5466	10	5
Bacteria	Proteobacteria	Gammaproteobacteria	KI89A_clade	KI89A_clade_fa	17	5780	9	4461	3	6	15	4912	6	9	7	4014	6	1
Bacteria	Proteobacteria	Gammaproteobacteria	Alteromonadales	Alteromonadaceae	8	5587	1	4054	0	1	8	5587	0	8	7	5546	0	7
Bacteria	Proteobacteria	Deltaproteobacteria	SAR324_clade_Marine_group_B	SAR324_clade_Marine_group_B_fa	15	5334	1	38	0	1	8	1683	8	0	13	5294	13	0
Bacteria	Proteobacteria	Gammaproteobacteria	Oceanospirillales	Litoricolaceae	16	4267	1	3019	0	1	16	4267	0	16	11	4149	0	11
Bacteria	Proteobacteria	Betaproteobacteria	Burkholderiales	Burkholderiaceae	4	4216	1	3797	0	1	4	4216	0	4	2	3941	2	0
Bacteria	Proteobacteria	Alphaproteobacteria	SAR11_clade	SAR11 Clade II	9	4100	4	439	4	0	9	4100	9	0	6	4020	6	0
Bacteria	Chloroflexi	SAR202_clade	SAR202_clade_or	SAR202_clade_fa	13	3828	9	3611	2	7	10	3584	10	0	11	3763	11	0
Bacteria	Verrucomicrobia	Opitutae	MB11C04_marine_group	MB11C04_marine_group_fa	12	3600	3	2853	0	3	7	693	5	2	5	318	4	1
Bacteria	Proteobacteria	Gammaproteobacteria	Cellvibrionales	Halieaceae	9	3466	1	113	0	1	6	3347	1	5	8	3353	3	5
Bacteria	Proteobacteria	Gammaproteobacteria	Oceanospirillales	OM182_clade	16	3348	1	436	0	1	12	2853	12	0	15	3313	15	0
Bacteria	Proteobacteria	Gammaproteobacteria	E01-9C-26_marine_group	E01-9C-26_marine_group_fa	8	3019	0	0	0	0	8	3019	8	0	8	3019	8	0
Bacteria	Verrucomicrobia	OPB35_soil_group	OPB35_soil_group_or	OPB35_soil_group_fa	12	2983	6	1157	0	6	4	1897	4	0	12	2983	12	0
Bacteria	Proteobacteria	Gammaproteobacteria	Oceanospirillales	Oceanospirillaceae	9	2935	2	572	0	2	5	1139	4	1	7	2831	5	2
Bacteria	Proteobacteria	Alphaproteobacteria	Rickettsiales	S25-593	14	2549	10	1614	10	0	9	1514	7	2	8	1957	2	6
Bacteria	Proteobacteria	Alphaproteobacteria	Alphaproteobacteria_unclassified	Alphaproteobacteria_unclassified	23	2179	5	1475	4	1	20	2051	15	5	14	1884	11	3
Bacteria	Proteobacteria	Deltaproteobacteria	Bdellovibrionales	Bdellovibrionaceae	17	2160	8	1600	2	6	7	1105	6	1	13	1607	12	1
Bacteria	Bacteroidetes	Flavobacteriia	Flavobacteriales	Flavobacteriaceae	9	2036	3	308	1	2	8	1998	4	4	3	163	3	0
Bacteria	Proteobacteria	Betaproteobacteria	Burkholderiales	Oxalobacteraceae	3	1869	2	1810	0	2	3	1869	0	3	2	643	0	2
Bacteria	Proteobacteria	Betaproteobacteria	Burkholderiales	Alcaligenaceae	11	1725	8	1632	2	6	4	714	4	0	9	1651	9	0
Bacteria	Proteobacteria	Gammaproteobacteria	uncultured	uncultured_fa	2	1700	0	0	0	0	1	1678	1	0	2	1700	2	0
Bacteria	Proteobacteria	Gammaproteobacteria	Thiotrichales	Thiotrichales_Incertae_Sedis	7	1590	5	1447	0	5	3	1302	3	0	7	1590	7	0
Bacteria	Proteobacteria	Alphaproteobacteria	Rhizobiales	OCS116_clade	2	1569	0	0	0	0	1	1542	1	0	2	1569	2	0
Bacteria	Proteobacteria	Gammaproteobacteria	Pseudomonadales	Pseudomonadaceae	4	1535	0	0	0	0	4	1535	0	4	2	1403	0	2
Bacteria	Proteobacteria	Gammaproteobacteria	Cellvibrionales	Porticoccaceae	9	1522	3	661	3	0	9	1522	9	0	4	1280	4	0
Bacteria	Planctomycetes	Planctomycetacia	Planctomycetales	Planctomycetaceae	11	1474	1	99	0	1	7	1244	7	0	10	1393	10	0
Bacteria	Cyanobacteria	ML635J-21	ML635J-21_or	ML635J-21_fa	21	1338	10	909	0	10	5	429	5	0	20	1301	20	0
Bacteria	Proteobacteria	Proteobacteria_unclassified	Proteobacteria_unclassified	Proteobacteria_unclassified	15	1226	6	826	2	4	7	501	7	0	10	830	10	0
Bacteria	Verrucomicrobia	R76-B128	R76-B128_or	R76-B128_fa	6	1159	3	1014	1	2	5	1136	5	0	5	1137	5	0
Bacteria	Proteobacteria	Alphaproteobacteria	Rhizobiales	Bradyrhizobiaceae	1	1064	0	0	0	0	1	1064	0	1	0	0	0	0
Bacteria	Proteobacteria	Alphaproteobacteria	Rhizobiales	PS1_clade	6	1053	4	853	2	2	6	1053	4	2	1	167	1	0
Bacteria	Cyanobacteria	Cyanobacteria_unclassified	Cyanobacteria_unclassified	Cyanobacteria_unclassified	11	1035	1	371	0	1	10	1014	5	5	3	310	1	2
Bacteria	Proteobacteria	Alphaproteobacteria	Rickettsiales	T9d	3	1004	3	1004	0	3	1	868	1	0	3	1004	3	0
Bacteria	Proteobacteria	Gammaproteobacteria	Alteromonadales	Pseudoalteromonadaceae	5	945	2	679	2	0	3	798	0	3	5	945	0	5
Bacteria	Proteobacteria	Alphaproteobacteria	Rhizobiales	Rhodobiaceae	3	937	0	0	0	0	2	98	2	0	1	839	0	1
Bacteria	Proteobacteria	SPOTSOCT00m83	SPOTSOCT00m83_or	SPOTSOCT00m83_fa	3	933	2	370	2	0	3	933	3	0	2	828	2	0
Bacteria	Proteobacteria	Betaproteobacteria	Burkholderiales	Comamonadaceae	4	932	3	299	0	3	3	901	0	3	0	0	0	0
Bacteria	Verrucomicrobia	Verrucomicrobiae	Verrucomicrobiales	DEV007	2	888	0	0	0	0	2	888	2	0	2	888	2	0
Bacteria	Proteobacteria	Alphaproteobacteria	SAR11_clade	SAR11 Clade III	3	863	1	692	0	1	3	863	1	2	1	108	1	0
Bacteria	Proteobacteria	Alphaproteobacteria	Caulobacterales	Caulobacteraceae	2	832	1	235	0	1	1	597	0	1	1	235	1	0
Bacteria	Bacteroidetes	Flavobacteriia	Flavobacteriales	NS9_marine_group	3	676	2	605	1	1	2	605	2	0	2	605	2	0
Bacteria	Bacteroidetes	Flavobacteriia	Flavobacteriales	NS7_marine_group	3	641	1	466	1	0	2	600	2	0	2	175	1	1
Bacteria	Planctomycetes	Phycisphaerae	Phycisphaerales	Phycisphaeraceae	2	608	2	608	0	2	1	540	0	1	2	608	1	1
Bacteria	Bacteroidetes	Flavobacteriia	Flavobacteriales	Cryomorphaceae	4	561	3	217	1	2	2	415	2	0	4	561	4	0
Bacteria	Proteobacteria	Betaproteobacteria	Betaproteobacteria_unclassified	Betaproteobacteria_unclassified	3	559	1	183	0	1	3	559	1	2	1	105	1	0
Bacteria	Proteobacteria	Proteobacteria_Incertae_Sedis	Unknown_Order	Unknown_Family	2	557	1	497	0	1	2	557	0	2	1	497	0	1
Bacteria	Proteobacteria	Gammaproteobacteria	Pseudomonadales	Moraxellaceae	3	545	0	0	0	0	3	545	0	3	1	434	0	1
Bacteria	Planctomycetes	OM190	OM190_or	OM190_fa	3	523	0	0	0	0	2	486	2	0	3	523	3	0
Bacteria	Proteobacteria	Deltaproteobacteria	NB1-j	NB1-j_fa	4	467	1	136	0	1	1	50	1	0	4	467	4	0
Bacteria	Proteobacteria	Deltaproteobacteria	Bradymonadales	Bradymonadales_fa	4	456	0	0	0	0	3	352	3	0	3	401	3	0
Bacteria	Proteobacteria	Deltaproteobacteria	Deltaproteobacteria_unclassified	Deltaproteobacteria_unclassified	7	431	3	218	1	2	3	247	2	1	6	408	5	1
Bacteria	Proteobacteria	Deltaproteobacteria	Myxococcales	P3OB-42	3	409	2	306	0	2	1	103	1	0	3	409	3	0
Bacteria	Proteobacteria	Deltaproteobacteria	Bdellovibrionales	Bacteriovoracaceae	3	383	0	0	0	0	3	383	3	0	2	232	2	0
Bacteria	Proteobacteria	Alphaproteobacteria	Rickettsiales	Rickettsiaceae	3	318	2	287	0	2	0	0	0	0	3	318	3	0
Bacteria	Proteobacteria	Gammaproteobacteria	Oceanospirillales	Oceanospirillales_unclassified	3	312	2	270	2	0	3	312	3	0	1	42	1	0
Bacteria	Proteobacteria	Gammaproteobacteria	Thiotrichales	Thiotrichaceae	1	305	1	305	1	0	1	305	1	0	1	305	1	0
Bacteria	Verrucomicrobia	Verrucomicrobia_unclassified	Verrucomicrobia_unclassified	Verrucomicrobia_unclassified	2	271	2	271	0	2	0	0	0	0	2	271	2	0
Bacteria	Proteobacteria	Betaproteobacteria	Hydrogenophilales	Hydrogenophilaceae	2	262	1	81	0	1	1	181	1	0	1	81	1	0
Bacteria	Proteobacteria	Alphaproteobacteria	Rickettsiales	MD3-55	6	261	3	118	1	2	3	138	2	1	4	208	3	1
Archaea	Euryarchaeota	Thermoplasmata	Thermoplasmatales	Marine_Group_III	3	250	0	0	0	0	3	250	3	0	2	227	2	0
Bacteria	Bacteroidetes	Sphingobacteriia	Sphingobacteriales	NS11-12_marine_group	1	247	1	247	0	1	0	0	0	0	0	0	0	0
Bacteria	Proteobacteria	Alphaproteobacteria	Rhizobiales	Hyphomicrobiaceae	1	238	1	238	0	1	1	238	0	1	0	0	0	0
Bacteria	Bacteria_unclassified	Bacteria_unclassified	Bacteria_unclassified	Bacteria_unclassified	4	223	3	145	1	2	2	111	1	1	2	112	2	0
Bacteria	Proteobacteria	Gammaproteobacteria	Oceanospirillales	Halomonadaceae	1	211	0	0	0	0	1	211	0	1	0	0	0	0
Bacteria	Proteobacteria	Gammaproteobacteria	Salinisphaerales	Salinisphaeraceae	2	169	0	0	0	0	2	169	1	1	2	169	1	1
Bacteria	Proteobacteria	Deltaproteobacteria	Oligoflexales	Oligoflexaceae	3	151	1	75	0	1	0	0	0	0	3	151	3	0
Bacteria	Verrucomicrobia	Opitutae	Opitutae_unclassified	Opitutae_unclassified	2	150	1	40	1	0	2	150	2	0	1	110	1	0
Bacteria	Proteobacteria	Betaproteobacteria	Burkholderiales	Burkholderiales_unclassified	3	136	0	0	0	0	3	136	1	2	2	73	0	2
Bacteria	PAUC34f	PAUC34f_cl	PAUC34f_or	PAUC34f_fa	1	132	0	0	0	0	1	132	1	0	1	132	1	0
Bacteria	Actinobacteria	Acidimicrobiia	Acidimicrobiales	Sva0996_marine_group	3	131	2	91	1	1	2	75	2	0	1	56	1	0
Archaea	Euryarchaeota	Thermoplasmata	Thermoplasmatales	Marine_Group_II	3	126	0	0	0	0	3	126	3	0	1	62	1	0
Bacteria	Proteobacteria	Gammaproteobacteria	Vibrionales	Vibrionaceae	1	125	0	0	0	0	1	125	0	1	0	0	0	0
Bacteria	Bacteroidetes	Sphingobacteriia	Sphingobacteriales	Saprospiraceae	3	120	0	0	0	0	1	44	1	0	2	76	2	0
Bacteria	Proteobacteria	Alphaproteobacteria	Rhodospirillales	Rhodospirillales_unclassified	2	117	0	0	0	0	2	117	2	0	2	117	2	0
Bacteria	Proteobacteria	Betaproteobacteria	Methylophilales	Methylophilaceae	1	110	1	110	0	1	1	110	1	0	0	0	0	0
Bacteria	Proteobacteria	Gammaproteobacteria	Thiotrichales	Thiotrichales_unclassified	2	99	0	0	0	0	1	78	1	0	2	99	2	0
Bacteria	Proteobacteria	Gammaproteobacteria	Oceanospirillales	Alcanivoracaceae	1	86	1	86	0	1	1	86	0	1	0	0	0	0
Bacteria	Proteobacteria	Alphaproteobacteria	Rickettsiales	SHWN-night2	1	83	1	83	1	0	1	83	1	0	0	0	0	0
Bacteria	Proteobacteria	Gammaproteobacteria	Xanthomonadales	JTB255_marine_benthic_group	1	80	1	80	1	0	1	80	1	0	0	0	0	0
Bacteria	Bacteroidetes	Cytophagia	Cytophagales	Flammeovirgaceae	1	71	0	0	0	0	1	71	1	0	1	71	1	0
Bacteria	Planctomycetes	Pla3_lineage	Pla3_lineage_or	Pla3_lineage_fa	1	71	1	71	0	1	0	0	0	0	1	71	1	0
Bacteria	Proteobacteria	Alphaproteobacteria	Rickettsiales	Rickettsiales_unclassified	1	71	1	71	0	1	0	0	0	0	1	71	1	0
Bacteria	Proteobacteria	Alphaproteobacteria	Caulobacterales	Hyphomonadaceae	1	62	1	62	0	1	0	0	0	0	1	62	1	0
Bacteria	Chlamydiae	Chlamydiae	Chlamydiales	Simkaniaceae	1	60	1	60	0	1	0	0	0	0	1	60	1	0
Bacteria	Proteobacteria	Gammaproteobacteria	Enterobacteriales	Enterobacteriaceae	2	59	1	23	1	0	2	59	1	1	0	0	0	0
Bacteria	Proteobacteria	Gammaproteobacteria	Cellvibrionales	Spongiibacteraceae	1	57	0	0	0	0	1	57	1	0	1	57	1	0
Bacteria	Planctomycetes	Planctomycetes_unclassified	Planctomycetes_unclassified	Planctomycetes_unclassified	1	55	1	55	0	1	0	0	0	0	1	55	1	0
Bacteria	Proteobacteria	Gammaproteobacteria	Cellvibrionales	Cellvibrionales_unclassified	1	51	0	0	0	0	1	51	1	0	1	51	1	0
Bacteria	Bacteroidetes	Bacteroidetes_unclassified	Bacteroidetes_unclassified	Bacteroidetes_unclassified	1	41	0	0	0	0	1	41	1	0	0	0	0	0
Bacteria	Bacteroidetes	Bacteroidetes_Incertae_Sedis	Order_III	uncultured	1	37	1	37	0	1	0	0	0	0	1	37	1	0
Bacteria	Proteobacteria	Alphaproteobacteria	Rhizobiales	Rhizobiales_unclassified	1	34	1	34	0	1	1	34	0	1	0	0	0	0
Bacteria	Proteobacteria	Gammaproteobacteria	Legionellales	Coxiellaceae	1	32	1	32	0	1	0	0	0	0	1	32	1	0
Bacteria	TM6_Dependentiae	TM6_Dependentiae_cl	TM6_Dependentiae_or	TM6_Dependentiae_fa	1	30	0	0	0	0	0	0	0	0	1	30	1	0
Bacteria	Proteobacteria	Gammaproteobacteria	Oceanospirillales	JL-ETNP-Y6	1	25	0	0	0	0	1	25	1	0	0	0	0	0
Bacteria	Bacteroidetes	Bacteroidetes_Incertae_Sedis	Order_II	Rhodothermaceae	1	24	0	0	0	0	1	24	0	1	0	0	0	0
Bacteria	Chlamydiae	Chlamydiae	Chlamydiales	Chlamydiales_unclassified	1	23	0	0	0	0	0	0	0	0	1	23	1	0
Bacteria	Proteobacteria	Alphaproteobacteria	SAR11_clade	SAR11 Clade unassigned	0	0	0	0	0	0	0	0	0	0	0	0	0	0
				Sum	947	453421	319	223989	151	168	719	380656	523	196	592	381018	479	113
				% of total reads_RNA		80.968		39.998				67.9743				68.0389
				SAR11 Clade I subfamily level	OTUs with significant differences in at least two seasons	Reads of sign. OTUs	OTUs significant in Spring vs. Winter	Reads of sign. OTUs	sign. OTUs Spring > Winter	sign.OTUs Spring < Winter	OTUs significant in Spring vs. Summer	Reads of sign. OTUs	sign. OTUs Spring > Summer	sign. OTUs Spring < Summer	OTUs significant in Winter vs. Summer	Reads of sign. OTUs	sign. OTUs Winter > Summer	sign. OTUs Winter < Summer
				SAR11 Clade Ia	19	47065	2	2833	0	2	17	46897	5	12	7	46033	2	5
				SAR11 Clade Ib	12	4318	3	2531	3	0	10	4231	10	0	8	4192	8	0
				SAR11 Clade I unassigned	10	4928	1	48	1	0	10	4928	8	2	8	4796	7	1

### Sheet: Order_RNA
Domain	Phylum	Class	Order	OTUs with significant differences in at least two seasons	Reads of sign. OTUs	OTUs significant in Spring vs. Winter	Reads of sign. OTUs	sign. OTUs Spring > Winter	sign. OTUs Spring < Winter	OTUs significant in Spring vs. Summer	Reads of sign. OTUs	sign. OTUs Spring > Summer	sign.OTUs Spring < Summer	OTUs significant in Winter vs. Summer	Reads of sign. OTUs	sign. OTUs Winter > Summer	sign. OTUs Winter < Summer
Bacteria	Cyanobacteria	Cyanobacteria	SubsectionI	125	126715	43	71233	34	9	109	113207	108	1	48	123711	47	1
Bacteria	Proteobacteria	Alphaproteobacteria	SAR11_clade	75	68857	17	13322	14	3	71	68602	55	16	47	66580	41	6
Bacteria	Proteobacteria	Alphaproteobacteria	Rhodospirillales	64	39196	22	31366	9	13	57	36572	37	20	39	11350	32	7
Bacteria	Proteobacteria	Alphaproteobacteria	Rickettsiales	91	50801	34	30163	22	12	70	33158	27	43	55	47482	21	34
Bacteria	Proteobacteria	Gammaproteobacteria	Oceanospirillales	83	35493	30	25257	24	6	59	20016	40	19	50	27108	31	19
Bacteria	Proteobacteria	Alphaproteobacteria	Rhodobacterales	26	14231	7	4531	4	3	24	11047	18	6	10	5893	10	0
Bacteria	Proteobacteria	Gammaproteobacteria	Gammaproteobacteria_Incertae_Sedis	5	6837	2	563	1	1	4	6769	4	0	4	6811	4	0
Bacteria	Verrucomicrobia	Arctic97B-4_marine_group	Arctic97B-4_marine_group_or	12	6701	0	0	0	0	7	6557	7	0	11	6172	11	0
Bacteria	Proteobacteria	Gammaproteobacteria	Alteromonadales	13	6532	3	4733	2	1	11	6385	0	11	12	6491	0	12
Bacteria	Proteobacteria	Gammaproteobacteria	Gammaproteobacteria_unclassified	27	5987	6	999	2	4	21	5520	14	7	15	5466	10	5
Bacteria	Proteobacteria	Betaproteobacteria	Burkholderiales	25	8878	14	7538	2	12	17	7836	5	12	15	6308	11	4
Bacteria	Proteobacteria	Deltaproteobacteria	SAR324_clade_Marine_group_B	15	5334	1	38	0	1	8	1683	8	0	13	5294	13	0
Bacteria	Verrucomicrobia	Opitutae	Puniceicoccales	17	6257	6	781	1	5	11	5696	5	6	12	6109	9	3
Bacteria	Proteobacteria	Gammaproteobacteria	E01-9C-26_marine_group	8	3019	0	0	0	0	8	3019	8	0	8	3019	8	0
Bacteria	Proteobacteria	Gammaproteobacteria	KI89A_clade	17	5780	9	4461	3	6	15	4912	6	9	7	4014	6	1
Bacteria	Chloroflexi	SAR202_clade	SAR202_clade_or	13	3828	9	3611	2	7	10	3584	10	0	11	3763	11	0
Bacteria	Verrucomicrobia	Opitutae	MB11C04_marine_group	12	3600	3	2853	0	3	7	693	5	2	5	318	4	1
Bacteria	Proteobacteria	Gammaproteobacteria	Cellvibrionales	20	5096	4	774	3	1	17	4977	12	5	14	4741	9	5
Bacteria	Proteobacteria	Gammaproteobacteria	uncultured	2	1700	0	0	0	0	1	1678	1	0	2	1700	2	0
Bacteria	Proteobacteria	Alphaproteobacteria	Rhizobiales	14	4895	6	1125	2	4	12	4029	7	5	4	2575	3	1
Bacteria	Marinimicrobia_SAR406_clade	Marinimicrobia_SAR406_clade_cl	Marinimicrobia_SAR406_clade_or	48	11984	15	5809	4	11	39	10513	39	0	42	11844	42	0
Bacteria	Verrucomicrobia	OPB35_soil_group	OPB35_soil_group_or	12	2983	6	1157	0	6	4	1897	4	0	12	2983	12	0
Bacteria	Proteobacteria	Gammaproteobacteria	Pseudomonadales	7	2080	0	0	0	0	7	2080	0	7	3	1837	0	3
Bacteria	Proteobacteria	Alphaproteobacteria	Alphaproteobacteria_unclassified	23	2179	5	1475	4	1	20	2051	15	5	14	1884	11	3
Bacteria	Proteobacteria	Gammaproteobacteria	Thiotrichales	10	1994	6	1752	1	5	5	1685	5	0	10	1994	10	0
Bacteria	Bacteroidetes	Flavobacteriia	Flavobacteriales	19	3914	9	1596	4	5	14	3618	10	4	11	1504	10	1
Bacteria	Verrucomicrobia	Verrucomicrobiae	Verrucomicrobiales	2	888	0	0	0	0	2	888	2	0	2	888	2	0
Bacteria	Proteobacteria	Alphaproteobacteria	Caulobacterales	3	894	2	297	0	2	1	597	0	1	2	297	2	0
Bacteria	Proteobacteria	SPOTSOCT00m83	SPOTSOCT00m83_or	3	933	2	370	2	0	3	933	3	0	2	828	2	0
Bacteria	Planctomycetes	Phycisphaerae	Phycisphaerales	2	608	2	608	0	2	1	540	0	1	2	608	1	1
Bacteria	Proteobacteria	Deltaproteobacteria	Bdellovibrionales	20	2543	8	1600	2	6	10	1488	9	1	15	1839	14	1
Bacteria	Verrucomicrobia	R76-B128	R76-B128_or	6	1159	3	1014	1	2	5	1136	5	0	5	1137	5	0
Bacteria	Proteobacteria	Proteobacteria_Incertae_Sedis	Unknown_Order	2	557	1	497	0	1	2	557	0	2	1	497	0	1
Bacteria	Planctomycetes	OM190	OM190_or	3	523	0	0	0	0	2	486	2	0	3	523	3	0
Bacteria	Planctomycetes	Planctomycetacia	Planctomycetales	11	1474	1	99	0	1	7	1244	7	0	10	1393	10	0
Bacteria	Cyanobacteria	Cyanobacteria_unclassified	Cyanobacteria_unclassified	11	1035	1	371	0	1	10	1014	5	5	3	310	1	2
Bacteria	Proteobacteria	Betaproteobacteria	Betaproteobacteria_unclassified	3	559	1	183	0	1	3	559	1	2	1	105	1	0
Bacteria	Proteobacteria	Deltaproteobacteria	NB1-j	4	467	1	136	0	1	1	50	1	0	4	467	4	0
Bacteria	Bacteroidetes	Sphingobacteriia	Sphingobacteriales	4	367	1	247	0	1	1	44	1	0	2	76	2	0
Bacteria	Proteobacteria	Proteobacteria_unclassified	Proteobacteria_unclassified	15	1226	6	826	2	4	7	501	7	0	10	830	10	0
Bacteria	Cyanobacteria	ML635J-21	ML635J-21_or	21	1338	10	909	0	10	5	429	5	0	20	1301	20	0
Bacteria	Proteobacteria	Deltaproteobacteria	Bradymonadales	4	456	0	0	0	0	3	352	3	0	3	401	3	0
Archaea	Euryarchaeota	Thermoplasmata	Thermoplasmatales	6	376	0	0	0	0	6	376	6	0	3	289	3	0
Bacteria	Verrucomicrobia	Verrucomicrobia_unclassified	Verrucomicrobia_unclassified	2	271	2	271	0	2	0	0	0	0	2	271	2	0
Bacteria	Proteobacteria	Betaproteobacteria	Hydrogenophilales	2	262	1	81	0	1	1	181	1	0	1	81	1	0
Bacteria	Proteobacteria	Deltaproteobacteria	Myxococcales	3	409	2	306	0	2	1	103	1	0	3	409	3	0
Bacteria	Proteobacteria	Deltaproteobacteria	Deltaproteobacteria_unclassified	7	431	3	218	1	2	3	247	2	1	6	408	5	1
Bacteria	PAUC34f	PAUC34f_cl	PAUC34f_or	1	132	0	0	0	0	1	132	1	0	1	132	1	0
Bacteria	Proteobacteria	Gammaproteobacteria	Vibrionales	1	125	0	0	0	0	1	125	0	1	0	0	0	0
Bacteria	Proteobacteria	Betaproteobacteria	Methylophilales	1	110	1	110	0	1	1	110	1	0	0	0	0	0
Bacteria	Verrucomicrobia	Opitutae	Opitutae_unclassified	2	150	1	40	1	0	2	150	2	0	1	110	1	0
Bacteria	Proteobacteria	Gammaproteobacteria	Salinisphaerales	2	169	0	0	0	0	2	169	1	1	2	169	1	1
Bacteria	Proteobacteria	Gammaproteobacteria	Xanthomonadales	1	80	1	80	1	0	1	80	1	0	0	0	0	0
Bacteria	Bacteria_unclassified	Bacteria_unclassified	Bacteria_unclassified	4	223	3	145	1	2	2	111	1	1	2	112	2	0
Bacteria	Proteobacteria	Deltaproteobacteria	Oligoflexales	3	151	1	75	0	1	0	0	0	0	3	151	3	0
Bacteria	Bacteroidetes	Cytophagia	Cytophagales	1	71	0	0	0	0	1	71	1	0	1	71	1	0
Bacteria	Planctomycetes	Pla3_lineage	Pla3_lineage_or	1	71	1	71	0	1	0	0	0	0	1	71	1	0
Bacteria	Chlamydiae	Chlamydiae	Chlamydiales	2	83	1	60	0	1	0	0	0	0	2	83	2	0
Bacteria	Actinobacteria	Acidimicrobiia	Acidimicrobiales	3	131	2	91	1	1	2	75	2	0	1	56	1	0
Bacteria	Planctomycetes	Planctomycetes_unclassified	Planctomycetes_unclassified	1	55	1	55	0	1	0	0	0	0	1	55	1	0
Bacteria	Bacteroidetes	Bacteroidetes_unclassified	Bacteroidetes_unclassified	1	41	0	0	0	0	1	41	1	0	0	0	0	0
Bacteria	Bacteroidetes	Bacteroidetes_Incertae_Sedis	Order_III	1	37	1	37	0	1	0	0	0	0	1	37	1	0
Bacteria	Proteobacteria	Gammaproteobacteria	Enterobacteriales	2	59	1	23	1	0	2	59	1	1	0	0	0	0
Bacteria	Proteobacteria	Gammaproteobacteria	Legionellales	1	32	1	32	0	1	0	0	0	0	1	32	1	0
Bacteria	TM6_Dependentiae	TM6_Dependentiae_cl	TM6_Dependentiae_or	1	30	0	0	0	0	0	0	0	0	1	30	1	0
Bacteria	Bacteroidetes	Bacteroidetes_Incertae_Sedis	Order_II	1	24	0	0	0	0	1	24	0	1	0	0	0	0
			Sum	947	453421	319	223989	151	168	719	380656	523	196	592	381018	479	113
			% of total reads_RNA		80.968		39.998				67.9743				68.0389
				1894	906923

### Sheet: Family_DNA
Domain	Phylum	Class	Order	Family	OTUs with significant differences in at least two seasons	Reads of sign. OTUs	OTUs significant in Spring vs. Winter	Reads of sign. OTUs	sign. OTUs Spring > Winter	sign.OTUs Spring < Winter	OTUs significant in Spring vs. Summer	Reads of sign. OTUs	sign. OTUs Spring > Summer	sign. OTUs Spring < Summer	OTUs significant in Winter vs. Summer	Reads of sign. OTUs	sign. OTUs Winter > Summer	sign. OTUs Winter < Summer
Bacteria	Proteobacteria	Alphaproteobacteria	SAR11_clade	SAR11 Clade I	76	167561	18	18594	18	0	55	162093	46	9	48	157694	33	15
Bacteria	Proteobacteria	Alphaproteobacteria	SAR11_clade	SAR11 Clade II	29	29451	4	837	4	0	24	3311	24	0	18	29049	18	0
Bacteria	Proteobacteria	Alphaproteobacteria	Rickettsiales	SAR116_clade	24	24891	9	10032	3	6	19	12977	10	9	17	23223	7	10
Bacteria	Cyanobacteria	Cyanobacteria	SubsectionI	FamilyI	19	23784	2	2958	1	1	15	22277	14	1	9	23413	9	0
Bacteria	Proteobacteria	Gammaproteobacteria	Oceanospirillales	SAR86_clade	21	19081	3	2348	2	1	11	5192	10	1	14	18309	7	7
Bacteria	Proteobacteria	Alphaproteobacteria	Rhodospirillales	Rhodospirillaceae	29	13993	6	3168	4	2	22	11776	18	4	23	13621	18	5
Bacteria	Proteobacteria	Gammaproteobacteria	Gammaproteobacteria_unclassified	Gammaproteobacteria_unclassified	24	13534	4	321	2	2	20	11321	6	14	16	9418	4	12
Bacteria	Bacteroidetes	Flavobacteriia	Flavobacteriales	Flavobacteriaceae	37	12940	5	2199	3	2	31	11266	14	17	29	10911	15	14
Bacteria	Marinimicrobia_SAR406_clade	Marinimicrobia_SAR406_clade_cl	Marinimicrobia_SAR406_clade_or	Marinimicrobia_SAR406_clade_fa	31	11964	8	2359	1	7	14	9688	14	0	29	11887	29	0
Bacteria	Proteobacteria	Alphaproteobacteria	SAR11_clade	SAR11 Clade IV	23	10375	7	9238	7	0	23	10375	23	0	19	10132	19	0
Bacteria	Verrucomicrobia	Opitutae	Puniceicoccales	Puniceicoccaceae	11	7251	3	499	0	3	5	4180	2	3	9	4942	3	6
Bacteria	Proteobacteria	Alphaproteobacteria	Rhodobacterales	Rhodobacteraceae	12	5764	6	4275	3	3	9	2589	9	0	7	3029	7	0
Bacteria	Actinobacteria	Acidimicrobiia	Acidimicrobiales	OM1_clade	9	3859	5	706	5	0	6	3755	6	0	4	3153	4	0
Bacteria	Proteobacteria	Alphaproteobacteria	SAR11_clade	SAR11 Clade III	3	3515	1	2981	0	1	3	3515	1	2	1	254	1	0
Bacteria	Proteobacteria	Deltaproteobacteria	SAR324_clade_Marine_group_B	SAR324_clade_Marine_group_B_fa	7	3261	2	1995	0	2	3	1220	3	0	6	3222	6	0
Bacteria	Proteobacteria	Gammaproteobacteria	Oceanospirillales	Litoricolaceae	12	3144	1	2242	0	1	12	3144	0	12	7	2978	0	7
Bacteria	Proteobacteria	Gammaproteobacteria	KI89A_clade	KI89A_clade_fa	9	2537	7	2310	0	7	7	2328	2	5	4	436	4	0
Bacteria	Proteobacteria	Gammaproteobacteria	Cellvibrionales	Halieaceae	6	2326	1	1176	0	1	4	2262	0	4	6	2326	2	4
Bacteria	Bacteroidetes	Flavobacteriia	Flavobacteriales	NS7_marine_group	3	2310	3	2310	3	0	3	2310	3	0	2	1628	2	0
Bacteria	Chloroflexi	SAR202_clade	SAR202_clade_or	SAR202_clade_fa	10	2225	3	1044	0	3	5	1925	5	0	10	2225	10	0
Bacteria	Proteobacteria	Gammaproteobacteria	Gammaproteobacteria_Incertae_Sedis	Unknown_Family	3	2179	1	117	1	0	3	2179	3	0	2	2062	2	0
Bacteria	Bacteroidetes	Flavobacteriia	Flavobacteriales	Cryomorphaceae	6	2025	2	756	1	1	1	713	1	0	5	1982	5	0
Bacteria	Proteobacteria	Alphaproteobacteria	Rickettsiales	S25-593	10	1893	5	885	5	0	9	1440	7	2	4	1278	1	3
Bacteria	Proteobacteria	Betaproteobacteria	Burkholderiales	Alcaligenaceae	8	1841	8	1841	1	7	2	436	2	0	7	1736	7	0
Bacteria	Proteobacteria	Alphaproteobacteria	Rhizobiales	PS1_clade	8	1744	3	1280	1	2	8	1744	4	4	3	812	2	1
Bacteria	Verrucomicrobia	Opitutae	MB11C04_marine_group	MB11C04_marine_group_fa	5	1735	2	1503	0	2	5	1735	1	4	2	180	1	1
Bacteria	Bacteroidetes	Flavobacteriia	Flavobacteriales	NS9_marine_group	5	1581	2	1405	1	1	4	1534	4	0	3	1528	3	0
Bacteria	Bacteroidetes	Cytophagia	Cytophagales	Flammeovirgaceae	6	1507	1	25	1	0	4	1236	4	0	4	1431	4	0
Bacteria	Proteobacteria	Gammaproteobacteria	Oceanospirillales	Oceanospirillaceae	5	1505	2	335	0	2	2	1091	1	1	5	1505	3	2
Bacteria	Verrucomicrobia	OPB35_soil_group	OPB35_soil_group_or	OPB35_soil_group_fa	5	1363	4	1327	0	4	1	759	1	0	5	1363	5	0
Archaea	Euryarchaeota	Thermoplasmata	Thermoplasmatales	Marine_Group_II	6	1347	1	41	1	0	4	1046	4	0	3	805	3	0
Bacteria	Proteobacteria	Gammaproteobacteria	Thiotrichales	Thiotrichaceae	1	890	1	890	1	0	1	890	1	0	1	890	1	0
Bacteria	Proteobacteria	Gammaproteobacteria	Cellvibrionales	Porticoccaceae	6	860	2	571	2	0	6	860	6	0	3	759	3	0
Bacteria	Verrucomicrobia	R76-B128	R76-B128_or	R76-B128_fa	4	860	1	239	1	0	4	860	4	0	4	860	4	0
Bacteria	Proteobacteria	Gammaproteobacteria	Oceanospirillales	OM182_clade	6	841	0	0	0	0	2	669	2	0	6	841	6	0
Bacteria	Proteobacteria	Alphaproteobacteria	Rhizobiales	OCS116_clade	1	834	0	0	0	0	1	834	1	0	1	834	1	0
Bacteria	Proteobacteria	Proteobacteria_Incertae_Sedis	Unknown_Order	Unknown_Family	2	803	2	803	0	2	2	803	0	2	2	803	0	2
Bacteria	Proteobacteria	Alphaproteobacteria	Alphaproteobacteria_unclassified	Alphaproteobacteria_unclassified	10	801	1	417	0	1	7	688	5	2	7	687	6	1
Bacteria	Planctomycetes	Planctomycetacia	Planctomycetales	Planctomycetaceae	4	718	1	46	0	1	1	390	1	0	4	718	4	0
Bacteria	Proteobacteria	Gammaproteobacteria	E01-9C-26_marine_group	E01-9C-26_marine_group_fa	3	664	0	0	0	0	2	645	2	0	3	664	3	0
Bacteria	Proteobacteria	Gammaproteobacteria	Alteromonadales	Alteromonadaceae	4	648	1	492	0	1	4	648	0	4	3	618	0	3
Bacteria	Proteobacteria	Gammaproteobacteria	Thiotrichales	Thiotrichales_Incertae_Sedis	2	583	1	542	0	1	0	0	0	0	2	583	2	0
Bacteria	Proteobacteria	Alphaproteobacteria	Caulobacterales	Caulobacteraceae	3	488	0	0	0	0	0	0	0	0	3	488	3	0
Bacteria	Verrucomicrobia	Verrucomicrobiae	Verrucomicrobiales	DEV007	1	477	0	0	0	0	1	477	1	0	1	477	1	0
Bacteria	Cyanobacteria	ML635J-21	ML635J-21_or	ML635J-21_fa	10	468	2	207	0	2	1	104	1	0	10	468	10	0
Bacteria	Proteobacteria	Betaproteobacteria	Hydrogenophilales	Hydrogenophilaceae	2	455	1	203	0	1	1	252	1	0	1	203	1	0
Bacteria	Proteobacteria	Betaproteobacteria	Burkholderiales	Burkholderiaceae	1	433	1	433	0	1	1	433	0	1	0	0	0	0
Bacteria	Verrucomicrobia	Arctic97B-4_marine_group	Arctic97B-4_marine_group_or	Arctic97B-4_marine_group_fa	2	401	0	0	0	0	1	349	1	0	2	401	2	0
Bacteria	Planctomycetes	Phycisphaerae	Phycisphaerales	Phycisphaeraceae	1	399	1	399	0	1	1	399	0	1	1	399	0	1
Bacteria	PAUC34f	PAUC34f_cl	PAUC34f_or	PAUC34f_fa	1	382	0	0	0	0	1	382	1	0	1	382	1	0
Archaea	Euryarchaeota	Thermoplasmata	Thermoplasmatales	Marine_Group_III	2	333	0	0	0	0	2	333	2	0	2	333	2	0
Bacteria	Proteobacteria	Deltaproteobacteria	Bdellovibrionales	Bdellovibrionaceae	5	318	2	113	0	2	1	121	0	1	5	318	4	1
Bacteria	Proteobacteria	Gammaproteobacteria	Oceanospirillales	Oceanospirillales_unclassified	4	310	0	0	0	0	3	139	3	0	1	171	1	0
Bacteria	Proteobacteria	Proteobacteria_unclassified	Proteobacteria_unclassified	Proteobacteria_unclassified	3	260	1	203	0	1	2	57	0	2	2	230	1	1
Archaea	Thaumarchaeota	Marine_Group_I	Unknown_Order	Unknown_Family	2	179	0	0	0	0	2	179	2	0	1	109	1	0
Bacteria	Proteobacteria	Alphaproteobacteria	Rhizobiales	Rhodobiaceae	1	177	0	0	0	0	1	177	0	1	0	0	0	0
Bacteria	Proteobacteria	Gammaproteobacteria	Salinisphaerales	Salinisphaeraceae	1	174	0	0	0	0	1	174	1	0	1	174	1	0
Bacteria	Actinobacteria	Acidimicrobiia	Acidimicrobiales	Sva0996_marine_group	2	166	0	0	0	0	2	166	2	0	0	0	0	0
Bacteria	Proteobacteria	Alphaproteobacteria	Rickettsiales	T9d	1	164	1	164	0	1	0	0	0	0	1	164	1	0
Bacteria	Proteobacteria	Betaproteobacteria	Methylophilales	Methylophilaceae	1	160	0	0	0	0	1	160	1	0	1	160	1	0
Bacteria	Actinobacteria	Actinobacteria	Micrococcales	Microbacteriaceae	1	160	1	160	0	1	0	0	0	0	1	160	1	0
Bacteria	Bacteroidetes	Bacteroidetes_Incertae_Sedis	Order_III	uncultured	1	157	1	157	0	1	0	0	0	0	1	157	1	0
Bacteria	Proteobacteria	SPOTSOCT00m83	SPOTSOCT00m83_or	SPOTSOCT00m83_fa	2	154	1	74	1	0	1	74	1	0	1	80	1	0
Bacteria	Planctomycetes	OM190	OM190_or	OM190_fa	1	151	0	0	0	0	1	151	1	0	1	151	1	0
Bacteria	Proteobacteria	Gammaproteobacteria	Alteromonadales	Pseudoalteromonadaceae	1	149	0	0	0	0	1	149	0	1	1	149	0	1
Bacteria	Proteobacteria	Gammaproteobacteria	Xanthomonadales	Xanthomonadaceae	1	124	1	124	0	1	1	124	0	1	0	0	0	0
Bacteria	Proteobacteria	Deltaproteobacteria	Myxococcales	P3OB-42	1	110	1	110	0	1	0	0	0	0	1	110	1	0
Bacteria	Proteobacteria	Alphaproteobacteria	SAR11_clade	SAR11 Clade unassigned	2	108	1	38	1	0	2	108	2	0	1	70	1	0
Bacteria	Proteobacteria	Gammaproteobacteria	uncultured	uncultured_fa	2	108	0	0	0	0	0	0	0	0	2	108	2	0
Bacteria	Bacteria_unclassified	Bacteria_unclassified	Bacteria_unclassified	Bacteria_unclassified	2	99	0	0	0	0	0	0	0	0	2	99	2	0
Bacteria	Verrucomicrobia	Verrucomicrobia_unclassified	Verrucomicrobia_unclassified	Verrucomicrobia_unclassified	1	99	1	99	0	1	0	0	0	0	1	99	1	0
Bacteria	Proteobacteria	Gammaproteobacteria	Pseudomonadales	Pseudomonadaceae	1	90	0	0	0	0	1	90	0	1	0	0	0	0
Bacteria	Proteobacteria	Deltaproteobacteria	Oligoflexales	Oligoflexaceae	1	76	1	76	0	1	0	0	0	0	1	76	1	0
Bacteria	Proteobacteria	Alphaproteobacteria	Rhizobiales	Rhizobiaceae	1	75	1	75	0	1	0	0	0	0	0	0	0	0
Bacteria	Cyanobacteria	Cyanobacteria_unclassified	Cyanobacteria_unclassified	Cyanobacteria_unclassified	1	71	1	71	0	1	1	71	0	1	0	0	0	0
Bacteria	Proteobacteria	Alphaproteobacteria	Sphingomonadales	Sphingomonadaceae	1	69	0	0	0	0	0	0	0	0	1	69	1	0
Bacteria	Gemmatimonadetes	BD2-11_terrestrial_group	BD2-11_terrestrial_group_or	BD2-11_terrestrial_group_fa	1	68	0	0	0	0	1	68	1	0	0	0	0	0
Bacteria	Proteobacteria	Gammaproteobacteria	Cellvibrionales	Spongiibacteraceae	1	68	0	0	0	0	0	0	0	0	1	68	1	0
Bacteria	Planctomycetes	Pla3_lineage	Pla3_lineage_or	Pla3_lineage_fa	1	67	1	67	0	1	0	0	0	0	1	67	1	0
Bacteria	Proteobacteria	Gammaproteobacteria	Legionellales	Coxiellaceae	1	66	1	66	0	1	0	0	0	0	1	66	1	0
Bacteria	Proteobacteria	Deltaproteobacteria	Bdellovibrionales	Bacteriovoracaceae	1	61	0	0	0	0	0	0	0	0	1	61	1	0
Bacteria	Proteobacteria	Deltaproteobacteria	Myxococcales	Nannocystaceae	1	61	0	0	0	0	0	0	0	0	1	61	1	0
Bacteria	Proteobacteria	Betaproteobacteria	Betaproteobacteria_unclassified	Betaproteobacteria_unclassified	1	60	0	0	0	0	1	60	1	0	1	60	1	0
Bacteria	Proteobacteria	Deltaproteobacteria	Bradymonadales	Bradymonadales_fa	1	52	0	0	0	0	0	0	0	0	1	52	1	0
Bacteria	Verrucomicrobia	Opitutae	Opitutae_unclassified	Opitutae_unclassified	1	43	0	0	0	0	0	0	0	0	1	43	1	0
Bacteria	Proteobacteria	Deltaproteobacteria	NB1-j	NB1-j_fa	1	42	0	0	0	0	0	0	0	0	1	42	1	0
Bacteria	Proteobacteria	Gammaproteobacteria	Xanthomonadales	JTB255_marine_benthic_group	1	37	1	37	1	0	1	37	1	0	0	0	0	0
Bacteria	Proteobacteria	Gammaproteobacteria	Thiotrichales	Thiotrichales_unclassified	1	33	0	0	0	0	0	0	0	0	1	33	1	0
Bacteria	Proteobacteria	Alphaproteobacteria	Caulobacterales	Hyphomonadaceae	1	32	1	32	0	1	0	0	0	0	1	32	1	0
Bacteria	Proteobacteria	Deltaproteobacteria	Deltaproteobacteria_unclassified	Deltaproteobacteria_unclassified	1	20	0	0	0	0	0	0	0	0	1	20	1	0
				Sum	582	399242	162	88015	75	87	397	313538	287	110	416	361199	319	97
				% of total reads_DNA		71.2932		15.717				55.9889				64.4998
				SAR11 Clade I subfamily level	OTUs with significant differences in at least two seasons	Reads of sign. OTUs	OTUs significant in Spring vs. Winter	Reads of sign. OTUs	sign. OTUs Spring > Winter	sign.OTUs Spring < Winter	OTUs significant in Spring vs. Summer	Reads of sign. OTUs	sign. OTUs Spring > Summer	sign. OTUs Spring < Summer	OTUs significant in Winter vs. Summer	Reads of sign. OTUs	sign. OTUs Winter > Summer	sign. OTUs Winter < Summer
				SAR11 Clade Ia	33	137980	6	5686	6	0	18	132910	12	6	23	131962	11	12
				SAR11 Clade Ib	16	12729	5	9223	5	0	14	12605	13	1	12	9748	11	1
				SAR11 Clade I unassigned	27	16852	7	3685	7	0	23	16578	21	2	13	15984	11	2

### Sheet: Order_DNA
Domain	Phylum	Class	Order	OTUs with significant differences in at least two seasons	Reads of sign. OTUs	OTUs significant in Spring vs. Winter	Reads of sign. OTUs	sign. OTUs Spring > Winter	sign.OTUs Spring < Winter	OTUs significant in Spring vs. Summer	Reads of sign. OTUs	sign. OTUs Spring > Summer	sign. OTUs Spring < Summer	OTUs significant in Winter vs. Summer	Reads of sign. OTUs	sign. OTUs Winter > Summer	sign. OTUs Winter < Summer
Bacteria	Proteobacteria	Alphaproteobacteria	SAR11_clade	133	211010	31	31688	30	1	107	179402	96	11	87	197199	72	15
Bacteria	Cyanobacteria	Cyanobacteria	SubsectionI	19	23784	2	2958	1	1	15	22277	14	1	9	23413	9	0
Bacteria	Proteobacteria	Gammaproteobacteria	Oceanospirillales	48	24881	6	4925	2	4	30	10235	16	14	33	23804	17	16
Bacteria	Proteobacteria	Alphaproteobacteria	Rickettsiales	35	26948	15	11081	8	7	28	14417	17	11	22	24665	9	13
Bacteria	Proteobacteria	Gammaproteobacteria	Gammaproteobacteria_unclassified	24	13534	4	321	2	2	20	11321	6	14	16	9418	4	12
Bacteria	Marinimicrobia_SAR406_clade	Marinimicrobia_SAR406_clade_cl	Marinimicrobia_SAR406_clade_or	31	11964	8	2359	1	7	14	9688	14	0	29	11887	29	0
Bacteria	Proteobacteria	Alphaproteobacteria	Rhodospirillales	29	13993	6	3168	4	2	22	11776	18	4	23	13621	18	5
Bacteria	Bacteroidetes	Flavobacteriia	Flavobacteriales	51	18856	12	6670	8	4	39	15823	22	17	39	16049	25	14
Bacteria	Actinobacteria	Acidimicrobiia	Acidimicrobiales	11	4025	5	706	5	0	8	3921	8	0	4	3153	4	0
Bacteria	Proteobacteria	Alphaproteobacteria	Rhodobacterales	12	5764	6	4275	3	3	9	2589	9	0	7	3029	7	0
Bacteria	Verrucomicrobia	Opitutae	Puniceicoccales	11	7251	3	499	0	3	5	4180	2	3	9	4942	3	6
Bacteria	Proteobacteria	Gammaproteobacteria	Gammaproteobacteria_Incertae_Sedis	3	2179	1	117	1	0	3	2179	3	0	2	2062	2	0
Bacteria	Proteobacteria	Deltaproteobacteria	SAR324_clade_Marine_group_B	7	3261	2	1995	0	2	3	1220	3	0	6	3222	6	0
Bacteria	Proteobacteria	Gammaproteobacteria	KI89A_clade	9	2537	7	2310	0	7	7	2328	2	5	4	436	4	0
Bacteria	Proteobacteria	Gammaproteobacteria	Cellvibrionales	13	3254	3	1747	2	1	10	3122	6	4	10	3153	6	4
Bacteria	Verrucomicrobia	Opitutae	MB11C04_marine_group	5	1735	2	1503	0	2	5	1735	1	4	2	180	1	1
Bacteria	Bacteroidetes	Cytophagia	Cytophagales	6	1507	1	25	1	0	4	1236	4	0	4	1431	4	0
Bacteria	Proteobacteria	Betaproteobacteria	Burkholderiales	9	2274	9	2274	1	8	3	869	2	1	7	1736	7	0
Bacteria	Proteobacteria	Gammaproteobacteria	Thiotrichales	4	1506	2	1432	1	1	1	890	1	0	4	1506	4	0
Bacteria	Chloroflexi	SAR202_clade	SAR202_clade_or	10	2225	3	1044	0	3	5	1925	5	0	10	2225	10	0
Bacteria	Proteobacteria	Alphaproteobacteria	Rhizobiales	11	2830	4	1355	1	3	10	2755	5	5	4	1646	3	1
Bacteria	Verrucomicrobia	OPB35_soil_group	OPB35_soil_group_or	5	1363	4	1327	0	4	1	759	1	0	5	1363	5	0
Bacteria	Proteobacteria	Proteobacteria_Incertae_Sedis	Unknown_Order	2	803	2	803	0	2	2	803	0	2	2	803	0	2
Bacteria	Proteobacteria	Gammaproteobacteria	E01-9C-26_marine_group	3	664	0	0	0	0	2	645	2	0	3	664	3	0
Archaea	Euryarchaeota	Thermoplasmata	Thermoplasmatales	8	1680	1	41	1	0	6	1379	6	0	5	1138	5	0
Bacteria	Proteobacteria	Gammaproteobacteria	Alteromonadales	5	797	1	492	0	1	5	797	0	5	4	767	0	4
Bacteria	Verrucomicrobia	Verrucomicrobiae	Verrucomicrobiales	1	477	0	0	0	0	1	477	1	0	1	477	1	0
Bacteria	Proteobacteria	Alphaproteobacteria	Alphaproteobacteria_unclassified	10	801	1	417	0	1	7	688	5	2	7	687	6	1
Bacteria	Verrucomicrobia	R76-B128	R76-B128_or	4	860	1	239	1	0	4	860	4	0	4	860	4	0
Bacteria	Planctomycetes	Phycisphaerae	Phycisphaerales	1	399	1	399	0	1	1	399	0	1	1	399	0	1
Bacteria	Planctomycetes	Planctomycetacia	Planctomycetales	4	718	1	46	0	1	1	390	1	0	4	718	4	0
Bacteria	Proteobacteria	Alphaproteobacteria	Caulobacterales	4	520	1	32	0	1	0	0	0	0	4	520	4	0
Bacteria	PAUC34f	PAUC34f_cl	PAUC34f_or	1	382	0	0	0	0	1	382	1	0	1	382	1	0
Bacteria	Verrucomicrobia	Arctic97B-4_marine_group	Arctic97B-4_marine_group_or	2	401	0	0	0	0	1	349	1	0	2	401	2	0
Bacteria	Proteobacteria	Betaproteobacteria	Hydrogenophilales	2	455	1	203	0	1	1	252	1	0	1	203	1	0
Bacteria	Proteobacteria	Proteobacteria_unclassified	Proteobacteria_unclassified	3	260	1	203	0	1	2	57	0	2	2	230	1	1
Bacteria	Proteobacteria	Gammaproteobacteria	Salinisphaerales	1	174	0	0	0	0	1	174	1	0	1	174	1	0
Bacteria	Proteobacteria	Betaproteobacteria	Methylophilales	1	160	0	0	0	0	1	160	1	0	1	160	1	0
Bacteria	Actinobacteria	Actinobacteria	Micrococcales	1	160	1	160	0	1	0	0	0	0	1	160	1	0
Bacteria	Bacteroidetes	Bacteroidetes_Incertae_Sedis	Order_III	1	157	1	157	0	1	0	0	0	0	1	157	1	0
Bacteria	Planctomycetes	OM190	OM190_or	1	151	0	0	0	0	1	151	1	0	1	151	1	0
Bacteria	Proteobacteria	Gammaproteobacteria	Xanthomonadales	2	161	2	161	1	1	2	161	1	1	0	0	0	0
Bacteria	Proteobacteria	Deltaproteobacteria	Bdellovibrionales	6	379	2	113	0	2	1	121	0	1	6	379	5	1
Bacteria	Proteobacteria	Deltaproteobacteria	Myxococcales	2	171	1	110	0	1	0	0	0	0	2	171	2	0
Archaea	Thaumarchaeota	Marine_Group_I	Unknown_Order	2	179	0	0	0	0	2	179	2	0	1	109	1	0
Bacteria	Cyanobacteria	ML635J-21	ML635J-21_or	10	468	2	207	0	2	1	104	1	0	10	468	10	0
Bacteria	Verrucomicrobia	Verrucomicrobia_unclassified	Verrucomicrobia_unclassified	1	99	1	99	0	1	0	0	0	0	1	99	1	0
Bacteria	Proteobacteria	Gammaproteobacteria	Pseudomonadales	1	90	0	0	0	0	1	90	0	1	0	0	0	0
Bacteria	Proteobacteria	SPOTSOCT00m83	SPOTSOCT00m83_or	2	154	1	74	1	0	1	74	1	0	1	80	1	0
Bacteria	Proteobacteria	Deltaproteobacteria	Oligoflexales	1	76	1	76	0	1	0	0	0	0	1	76	1	0
Bacteria	Cyanobacteria	Cyanobacteria_unclassified	Cyanobacteria_unclassified	1	71	1	71	0	1	1	71	0	1	0	0	0	0
Bacteria	Proteobacteria	Alphaproteobacteria	Sphingomonadales	1	69	0	0	0	0	0	0	0	0	1	69	1	0
Bacteria	Bacteria_unclassified	Bacteria_unclassified	Bacteria_unclassified	2	99	0	0	0	0	0	0	0	0	2	99	2	0
Bacteria	Gemmatimonadetes	BD2-11_terrestrial_group	BD2-11_terrestrial_group_or	1	68	0	0	0	0	1	68	1	0	0	0	0	0
Bacteria	Proteobacteria	Gammaproteobacteria	uncultured	2	108	0	0	0	0	0	0	0	0	2	108	2	0
Bacteria	Planctomycetes	Pla3_lineage	Pla3_lineage_or	1	67	1	67	0	1	0	0	0	0	1	67	1	0
Bacteria	Proteobacteria	Gammaproteobacteria	Legionellales	1	66	1	66	0	1	0	0	0	0	1	66	1	0
Bacteria	Proteobacteria	Betaproteobacteria	Betaproteobacteria_unclassified	1	60	0	0	0	0	1	60	1	0	1	60	1	0
Bacteria	Proteobacteria	Deltaproteobacteria	Bradymonadales	1	52	0	0	0	0	0	0	0	0	1	52	1	0
Bacteria	Verrucomicrobia	Opitutae	Opitutae_unclassified	1	43	0	0	0	0	0	0	0	0	1	43	1	0
Bacteria	Proteobacteria	Deltaproteobacteria	NB1-j	1	42	0	0	0	0	0	0	0	0	1	42	1	0
Bacteria	Proteobacteria	Deltaproteobacteria	Deltaproteobacteria_unclassified	1	20	0	0	0	0	0	0	0	0	1	20	1	0
			Sum	582	399242	162	88015	75	87	397	313538	287	110	416	361199	319	97
			% of total reads_DNA		71.2932		15.717				55.9889				64.4998
