## Supplementary material for "Microbial communities in an ultra-oligotrophic sea are more affected by season than by distance from shore": Suplementary Excel File 3

### Sheet: Readme
This file contains the summary on the family level of OTUs differing between station 1 and station 2-4.
Comparisons were done for separately for DNA and RNA. Each analysis was then further diviveded according to season (early winter, spring, summer).
"% DNA / RNA reads of season" gives the relative abundance of the significant OTUs in the specified season.

### Sheet: DNA_St1 vs. St2-4
Season	Domain	Phylum	Class	Order	Family	significant OTUs	up Station 1	up Station 2-4	% of DNA reads of season	Notes
Spring	no OTU differed significantly between station 1 and station 2-4 at the DNA_level
Summer	Bacteria	Proteobacteria	Alphaproteobacteria	Alphaproteobacteria_unclassified	Alphaproteobacteria_unclassified	1	0	1	0.198889
Summer	Bacteria	Proteobacteria	Alphaproteobacteria	Rickettsiales	SAR116_clade	2	0	2	1.80556
Summer	Bacteria	Verrucomicrobia	Opitutae	Puniceicoccales	Puniceicoccaceae	4	0	4	1.49944
Summer	Archaea	Euryarchaeota	Thermoplasmata	Thermoplasmatales	Marine_Group_II	1	1	0	0.0144444
Summer	Bacteria	Actinobacteria	Acidimicrobiia	Acidimicrobiales	OM1_clade	1	1	0	0.183333
Summer	Bacteria	Bacteroidetes	Cytophagia	Cytophagales	Flammeovirgaceae	1	1	0	0.0144444
Summer	Bacteria	Bacteroidetes	Flavobacteriia	Flavobacteriales	Cryomorphaceae	1	1	0	0.03
Summer	Bacteria	Bacteroidetes	Flavobacteriia	Flavobacteriales	Flavobacteriaceae	3	3	0	0.192778
Summer	Bacteria	Cyanobacteria	Cyanobacteria	SubsectionI	FamilyI	2	2	0	1.59556	Both OTUs are Prochloroccus
Summer	Bacteria	Proteobacteria	Alphaproteobacteria	Rhodospirillales	Rhodospirillaceae	1	1	0	0.0183333
Summer	Bacteria	Proteobacteria	Betaproteobacteria	Hydrogenophilales	Hydrogenophilaceae	1	1	0	0.0166667
Summer	Bacteria	Proteobacteria	Gammaproteobacteria	Gammaproteobacteria_Incertae_Sedis	Unknown_Family	1	1	0	0.0716667
Summer	Bacteria	Proteobacteria	Gammaproteobacteria	Oceanospirillales	Halomonadaceae	1	1	0	0.0322222
Summer	Bacteria	Proteobacteria	Gammaproteobacteria	Oceanospirillales	SAR86_clade	1	1	0	0.0233333
Summer	Bacteria	Proteobacteria	Gammaproteobacteria	Thiotrichales	Thiotrichaceae	1	1	0	0.0161111
Winter	Bacteria	Bacteroidetes	Flavobacteriia	Flavobacteriales	Flavobacteriaceae	2	0	2	0.32375
Winter	Bacteria	Proteobacteria	Alphaproteobacteria	SAR11_clade	Clade I	1	0	1	0.51
Winter	Bacteria	Proteobacteria	Betaproteobacteria	Burkholderiales	Alcaligenaceae	1	0	1	0.158125
Winter	Bacteria	Proteobacteria	Gammaproteobacteria	Thiotrichales	Thiotrichales_Incertae_Sedis	1	0	1	0.33625
Winter	Bacteria	Verrucomicrobia	Opitutae	Puniceicoccales	Puniceicoccaceae	3	2	1	0.401875
Winter	Archaea	Euryarchaeota	Thermoplasmata	Thermoplasmatales	Marine_Group_II	5	5	0	0.27625
Winter	Archaea	Thaumarchaeota	Marine_Group_I	Unknown_Order	Unknown_Family	1	1	0	0.0475
Winter	Bacteria	Actinobacteria	Acidimicrobiia	Acidimicrobiales	OM1_clade	2	2	0	0.835
Winter	Bacteria	Bacteria_unclassified	Bacteria_unclassified	Bacteria_unclassified	Bacteria_unclassified	1	1	0	0.013125
Winter	Bacteria	Bacteroidetes	Flavobacteriia	Flavobacteriales	Cryomorphaceae	1	1	0	0.021875
Winter	Bacteria	Bacteroidetes	Sphingobacteriia	Sphingobacteriales	Saprospiraceae	1	1	0	0.0175
Winter	Bacteria	Chloroflexi	SAR202_clade	SAR202_clade_or	SAR202_clade_fa	2	2	0	0.110625
Winter	Bacteria	Gemmatimonadetes	BD2-11_terrestrial_group	BD2-11_terrestrial_group_or	BD2-11_terrestrial_group_fa	2	2	0	0.05125
Winter	Bacteria	Planctomycetes	Planctomycetacia	Planctomycetales	Planctomycetaceae	3	3	0	0.204375
Winter	Bacteria	Proteobacteria	Alphaproteobacteria	Rhizobiales	PS1_clade	2	2	0	0.0675
Winter	Bacteria	Proteobacteria	Alphaproteobacteria	Rhodobacterales	Rhodobacteraceae	2	2	0	0.278125
Winter	Bacteria	Proteobacteria	Alphaproteobacteria	Rhodospirillales	Rhodospirillaceae	3	3	0	0.085
Winter	Bacteria	Proteobacteria	Alphaproteobacteria	Rickettsiales	SHWN-night2	1	1	0	0.03875
Winter	Bacteria	Proteobacteria	Betaproteobacteria	Hydrogenophilales	Hydrogenophilaceae	2	2	0	0.195625
Winter	Bacteria	Proteobacteria	Betaproteobacteria	Methylophilales	Methylophilaceae	1	1	0	0.055
Winter	Bacteria	Proteobacteria	Deltaproteobacteria	Bdellovibrionales	Bdellovibrionaceae	1	1	0	0.010625
Winter	Bacteria	Proteobacteria	Deltaproteobacteria	Bradymonadales	Bradymonadales_fa	1	1	0	0.01375
Winter	Bacteria	Proteobacteria	Deltaproteobacteria	Myxococcales	P3OB-42	1	1	0	0.054375
Winter	Bacteria	Proteobacteria	Gammaproteobacteria	Oceanospirillales	OM182_clade	2	2	0	0.17625
Winter	Bacteria	Proteobacteria	Gammaproteobacteria	Oceanospirillales	SAR86_clade	1	1	0	0.065
Winter	Bacteria	Proteobacteria	Gammaproteobacteria	Vibrionales	Vibrionaceae	1	1	0	0.019375
Winter	Bacteria	Verrucomicrobia	Arctic97B-4_marine_group	Arctic97B-4_marine_group_or	Arctic97B-4_marine_group_fa	2	2	0	0.18375
Winter	Bacteria	Verrucomicrobia	OPB35_soil_group	OPB35_soil_group_or	OPB35_soil_group_fa	2	2	0	0.096875
Winter	Bacteria	Verrucomicrobia	Opitutae	MB11C04_marine_group	MB11C04_marine_group_fa	1	1	0	0.238125
Winter	Bacteria	Verrucomicrobia	Opitutae	Opitutae_unclassified	Opitutae_unclassified	1	1	0	0.020625
Winter	Bacteria	Verrucomicrobia	Verrucomicrobia_unclassified	Verrucomicrobia_unclassified	Verrucomicrobia_unclassified	1	1	0	0.02125
Winter	Bacteria	Verrucomicrobia	Verrucomicrobiae	Verrucomicrobiales	DEV007	3	3	0	0.08625

### Sheet: RNA_St1 vs. St2-4
Season	Domain	Phylum	Class	Order	Family	significant OTUs	up Station 1	up Station 2-4	% of RNA reads of season	Notes
Spring	Bacteria	Proteobacteria	Alphaproteobacteria	Caulobacterales	Caulobacteraceae	2	2	0	0.0618182
Spring	Bacteria	Proteobacteria	Alphaproteobacteria	Rhizobiales	Rhizobiaceae	1	1	0	0.0290909
Summer	Bacteria	Verrucomicrobia	Opitutae	Puniceicoccales	Puniceicoccaceae	1	0	1	0.194444
Summer	Bacteria	Cyanobacteria	Cyanobacteria	SubsectionI	FamilyI	7	7	0	3.81444	3 OTUs Synechococcus, 2 Prochlorococcus, 2 unidentified at genus level
Summer	Bacteria	Cyanobacteria	Cyanobacteria	SubsectionIII	FamilyI	1	1	0	0.906667
Summer	Bacteria	Marinimicrobia_SAR406_clade	Marinimicrobia_SAR406_clade_cl	Marinimicrobia_SAR406_clade_or	Marinimicrobia_SAR406_clade_fa	2	2	0	0.0427778
Summer	Bacteria	Proteobacteria	Alphaproteobacteria	Alphaproteobacteria_unclassified	Alphaproteobacteria_unclassified	1	1	0	0.0227778
Summer	Bacteria	Proteobacteria	Alphaproteobacteria	Rhodospirillales	Rhodospirillaceae	1	1	0	0.0355556
Summer	Bacteria	Proteobacteria	Alphaproteobacteria	Rickettsiales	SAR116_clade	3	3	0	0.221667
Summer	Bacteria	Proteobacteria	Deltaproteobacteria	SAR324_clade_Marine_group_B	SAR324_clade_Marine_group_B_fa	1	1	0	0.259444
Summer	Bacteria	Proteobacteria	Gammaproteobacteria	Alteromonadales	Alteromonadaceae	3	3	0	2.71722
Summer	Bacteria	Proteobacteria	Gammaproteobacteria	Alteromonadales	Shewanellaceae	1	1	0	0.0272222
Summer	Bacteria	Proteobacteria	Gammaproteobacteria	Cellvibrionales	Halieaceae	1	1	0	0.0155556
Summer	Bacteria	Proteobacteria	Gammaproteobacteria	Gammaproteobacteria_Incertae_Sedis	Unknown_Family	2	2	0	0.175
Summer	Bacteria	Proteobacteria	Gammaproteobacteria	Pseudomonadales	Pseudomonadaceae	1	1	0	0.0116667
Summer	Bacteria	Proteobacteria	Gammaproteobacteria	uncultured	uncultured_fa	1	1	0	0.0338889
Summer	Bacteria	Verrucomicrobia	Opitutae	MB11C04_marine_group	MB11C04_marine_group_fa	1	1	0	0.0177778
Winter	Bacteria	Bacteroidetes	Sphingobacteriia	Sphingobacteriales	NS11-12_marine_group	1	0	1	0.075
Winter	Bacteria	Cyanobacteria	ML635J-21	ML635J-21_or	ML635J-21_fa	1	0	1	0.075
Winter	Bacteria	Proteobacteria	Alphaproteobacteria	Rhodobacterales	Rhodobacteraceae	3	0	3	1.86625
Winter	Bacteria	Proteobacteria	Alphaproteobacteria	Rickettsiales	Rickettsiales_unclassified	1	0	1	0.04375
Winter	Bacteria	Proteobacteria	Alphaproteobacteria	Rickettsiales	SAR116_clade	3	0	3	0.689375
Winter	Bacteria	Proteobacteria	Gammaproteobacteria	Gammaproteobacteria_unclassified	Gammaproteobacteria_unclassified	1	0	1	0.070625
Winter	Bacteria	Proteobacteria	Gammaproteobacteria	Thiotrichales	Thiotrichales_Incertae_Sedis	2	0	2	0.76375
Winter	Bacteria	Verrucomicrobia	Opitutae	Puniceicoccales	Puniceicoccaceae	7	4	3	0.865
Winter	Bacteria	Verrucomicrobia	R76-B128	R76-B128_or	R76-B128_fa	2	0	2	0.303125
Winter	Archaea	Thaumarchaeota	Marine_Group_I	Unknown_Order	Unknown_Family	1	1	0	0.06875
Winter	Bacteria	Bacteria_unclassified	Bacteria_unclassified	Bacteria_unclassified	Bacteria_unclassified	1	1	0	0.009375
Winter	Bacteria	Bacteroidetes	Sphingobacteriia	Sphingobacteriales	Saprospiraceae	1	1	0	0.008125
Winter	Bacteria	Chloroflexi	SAR202_clade	SAR202_clade_or	SAR202_clade_fa	9	9	0	1.55937
Winter	Bacteria	Firmicutes	Clostridia	Halanaerobiales	ODP1230B8.23	1	1	0	0.023125
Winter	Bacteria	Marinimicrobia_SAR406_clade	Marinimicrobia_SAR406_clade_cl	Marinimicrobia_SAR406_clade_or	Marinimicrobia_SAR406_clade_fa	2	2	0	0.1075
Winter	Bacteria	Planctomycetes	Planctomycetacia	Planctomycetales	Planctomycetaceae	1	1	0	0.14625
Winter	Bacteria	Proteobacteria	Alphaproteobacteria	Alphaproteobacteria_unclassified	Alphaproteobacteria_unclassified	1	1	0	0.1425
Winter	Bacteria	Proteobacteria	Alphaproteobacteria	Rhodospirillales	Rhodospirillaceae	2	2	0	0.444375
Winter	Bacteria	Proteobacteria	Alphaproteobacteria	Rickettsiales	SHWN-night2	1	1	0	0.085625
Winter	Bacteria	Proteobacteria	Betaproteobacteria	Hydrogenophilales	Hydrogenophilaceae	2	2	0	0.10625
Winter	Bacteria	Proteobacteria	Betaproteobacteria	Methylophilales	Methylophilaceae	1	1	0	0.04
Winter	Bacteria	Proteobacteria	Deltaproteobacteria	Bdellovibrionales	Bacteriovoracaceae	2	2	0	0.0675
Winter	Bacteria	Proteobacteria	Deltaproteobacteria	Bdellovibrionales	Bdellovibrionaceae	2	2	0	0.0725
Winter	Bacteria	Proteobacteria	Deltaproteobacteria	Bradymonadales	Bradymonadales_fa	4	4	0	0.103125
Winter	Bacteria	Proteobacteria	Deltaproteobacteria	Myxococcales	Nannocystaceae	1	1	0	0.060625
Winter	Bacteria	Proteobacteria	Deltaproteobacteria	Myxococcales	P3OB-42	1	1	0	0.075
Winter	Bacteria	Proteobacteria	Gammaproteobacteria	E01-9C-26_marine_group	E01-9C-26_marine_group_fa	1	1	0	0.466875
Winter	Bacteria	Proteobacteria	Gammaproteobacteria	KI89A_clade	KI89A_clade_fa	3	3	0	0.47125
Winter	Bacteria	Proteobacteria	Gammaproteobacteria	Oceanospirillales	OM182_clade	1	1	0	0.268125
Winter	Bacteria	Proteobacteria	Gammaproteobacteria	Oceanospirillales	SAR86_clade	1	1	0	0.0225
Winter	Bacteria	Proteobacteria	Gammaproteobacteria	uncultured	uncultured_fa	1	1	0	0.173125
Winter	Bacteria	Proteobacteria	Proteobacteria_unclassified	Proteobacteria_unclassified	Proteobacteria_unclassified	1	1	0	0.011875
Winter	Bacteria	Proteobacteria	SPOTSOCT00m83	SPOTSOCT00m83_or	SPOTSOCT00m83_fa	2	2	0	0.3325
Winter	Bacteria	Verrucomicrobia	Arctic97B-4_marine_group	Arctic97B-4_marine_group_or	Arctic97B-4_marine_group_fa	4	4	0	1.51438
Winter	Bacteria	Verrucomicrobia	OPB35_soil_group	OPB35_soil_group_or	OPB35_soil_group_fa	2	2	0	0.064375
Winter	Bacteria	Verrucomicrobia	Opitutae	MB11C04_marine_group	MB11C04_marine_group_fa	2	2	0	0.369375
Winter	Bacteria	Verrucomicrobia	Verrucomicrobiae	Verrucomicrobiales	DEV007	3	3	0	0.11875
Winter	Bacteria	Verrucomicrobia	WCHB1-41	WCHB1-41_or	WCHB1-41_fa	1	1	0	0.065
